# Human regulatory T-cells locally differentiate and are functionally heterogeneous within the inflamed arthritic joint

**DOI:** 10.1101/2022.02.18.480998

**Authors:** Lisanne Lutter, M. Marlot van der Wal, Eelco C. Brand, Patrick Maschmeyer, Sebastiaan Vastert, Mir-Farzin Mashreghi, Jorg van Loosdregt, Femke van Wijk

## Abstract

**Objective:** Tregs are crucial for immune regulation, and environment-driven adaptation of effector (e)Tregs is essential for local functioning. However, the extent of human Treg heterogeneity in inflammatory settings is unclear.

**Methods:** We combined single-cell RNA- and TCR-sequencing on Tregs derived from 4-6 patients with juvenile idiopathic arthritis (JIA) to investigate the functional heterogeneity of human synovial fluid (SF)-derived Tregs from inflamed joints. Confirmation and suppressive function of the identified Treg clusters was assessed by flow cytometry.

**Results:** Four Treg clusters were identified; incoming, activated eTregs with either a dominant suppressive or cytotoxic profile, and GPR56^+^CD161^+^CXCL13^+^ Tregs. Pseudotime analysis showed differentiation towards either classical eTreg profiles or GPR56^+^CD161^+^CXCL13^+^ Tregs supported by TCR data. Despite its most differentiated phenotype GPR56^+^CD161^+^CXCL13^+^ Tregs were shown to be suppressive. Furthermore, BATF was identified as an overarching eTreg regulator, with the novel Treg-associated regulon BHLHE40 driving differentiation towards GPR56^+^CD161^+^CXCL13^+^ Tregs, and JAZF1 towards classical eTregs.

**Conclusion:** Our study reveals a heterogeneous population of Tregs at the site of inflammation in JIA. SF Treg differentiate to a classical eTreg profile with a more dominant suppressive or cytotoxic profile that share a similar TCR repertoire, or towards GPR56^+^CD161^+^CXCL13^+^ Tregs with a more distinct TCR repertoire. Genes characterizing GPR56^+^CD161^+^CXCL13^+^ Tregs were also mirrored in other T-cell subsets in both the tumor and autoimmune setting. Finally, the identified key regulators driving SF Treg adaptation may be interesting targets for autoimmunity or tumor interventions.
