## Supplementary Table 1 for "Human regulatory T-cells locally differentiate and are functionally heterogeneous within the inflamed arthritic joint"

### Sheet: Cluster 1 genes
Differential expressed genes for cluster 1 Tregs comparing all four JIA SF Treg clusters amongst each other, sorted on p-adjusted value (p-adj value)
Gene symbol	p-value	avg log2FC	pct.1	pct.2	p-adj value
LEF1	2.15579e-29	0.821637	0.553	0.22	2.5725e-25
CCR7	1.06314e-24	0.891463	0.362	0.112	1.26865e-20
KLF2	2.5978e-17	0.630462	0.732	0.486	3.09995e-13
SMCHD1	4.63788e-16	0.550543	0.852	0.714	5.53439e-12
KLF3	6.78056e-15	0.55219	0.353	0.138	8.09125e-11
TXNIP	1.17043e-14	0.625871	0.805	0.663	1.39668e-10
RASA3	1.20745e-14	0.547617	0.518	0.346	1.44085e-10
TCF7	3.98938e-13	0.45313	0.244	0.08	4.76053e-09
DGKA	7.34846e-12	0.54569	0.775	0.649	8.76892e-08
ZFP36L2	1.1907e-11	0.543861	0.712	0.561	1.42086e-07
SOD2	4.07758e-11	0.357389	0.466	0.257	4.86577e-07
FAIM3	4.11356e-11	0.527245	0.751	0.624	4.90871e-07
GIMAP7	2.53609e-10	0.56744	0.532	0.376	3.02632e-06
MAP3K1	4.04748e-10	0.40762	0.581	0.475	4.82986e-06
FLT3LG	6.1111e-10	0.433824	0.545	0.403	7.29238e-06
GPR155	1.49431e-09	0.429635	0.677	0.502	1.78316e-05
SORL1	1.53139e-09	0.463318	0.532	0.4	1.82741e-05
CDC25B	2.95647e-09	0.438393	0.485	0.338	3.52795e-05
TMEM123	5.48499e-09	0.410841	0.8	0.693	6.54524e-05
IL7R	1.88445e-08	0.409928	0.348	0.187	0.000224871
USP33	3.23114e-08	0.443161	0.745	0.626	0.000385572
MX2	3.49977e-08	0.437419	0.452	0.298	0.000417628
MAL	8.17538e-08	0.356195	0.156	0.052	0.000975569
PRKCB	9.47152e-08	0.36892	0.395	0.255	0.00113024
LITAF	1.61299e-07	0.405231	0.682	0.548	0.00192478
RASGRP2	5.8418e-07	0.315051	0.282	0.143	0.00697102
FOXP1	7.39158e-07	0.454814	0.751	0.644	0.00882037
GIMAP1	8.39451e-07	0.361738	0.304	0.192	0.0100172
ISG20	8.55484e-07	0.286477	0.773	0.623	0.0102085
PIK3IP1	8.74292e-07	0.315876	0.564	0.418	0.0104329
ATXN7	3.08451e-06	0.270178	0.416	0.307	0.0368075
NLRC5	3.39536e-06	0.309921	0.504	0.402	0.0405168
HLA-DRB1	1.75688e-41	-1.07626	0.748	0.932	2.09649e-37
CCR5	1.07963e-37	-0.942643	0.293	0.688	1.28832e-33
HLA-DRB6	1.23734e-31	-0.81227	0.353	0.688	1.47652e-27
RBPJ	1.51514e-24	-0.993862	0.452	0.712	1.80802e-20
MAF	3.61354e-23	-0.685895	0.762	0.906	4.31204e-19
PHLDA1	7.27595e-23	-0.641842	0.123	0.407	8.6824e-19
CTSC	2.10658e-22	-0.686116	0.655	0.859	2.51378e-18
LGALS1	7.63999e-20	-0.954183	0.501	0.706	9.1168e-16
CCR1	1.66794e-19	-0.499975	0.027	0.226	1.99035e-15
CXCR6	8.7779e-19	-0.752566	0.471	0.709	1.04747e-14
NAMPT	3.21537e-18	-0.546593	0.205	0.475	3.83691e-14
SLC27A2	1.63927e-17	-0.424964	0.058	0.267	1.95614e-13
HLA-DRA	3.0709e-17	-0.762441	0.523	0.711	3.66451e-13
DUSP4	3.16428e-17	-0.582454	0.34	0.615	3.77594e-13
NDFIP2	2.09039e-16	-0.408899	0.093	0.311	2.49446e-12
ADAM19	5.22877e-16	-0.550025	0.227	0.486	6.23949e-12
LMNA	9.29963e-16	-0.782056	0.507	0.706	1.10972e-11
FURIN	2.59948e-15	-0.537075	0.227	0.476	3.10196e-11
HLA-DQB1	7.17077e-15	-0.5159	0.263	0.514	8.55687e-11
CD63	8.24453e-15	-0.389038	0.178	0.421	9.8382e-11
PTMS	8.74611e-15	-0.429217	0.093	0.299	1.04367e-10
ZNRF1	1.98662e-14	-0.509423	0.258	0.496	2.37063e-10
HLA-DPA1	2.34467e-14	-0.54475	0.584	0.79	2.79789e-10
HLA-DQA1	7.16274e-14	-0.452507	0.118	0.315	8.5473e-10
PGK1	5.33256e-13	-0.494356	0.633	0.787	6.36334e-09
FKBP1A	8.28596e-13	-0.43128	0.523	0.741	9.88764e-09
PHTF2	1.01458e-12	-0.466847	0.304	0.543	1.2107e-08
BATF	1.0991e-12	-0.459481	0.403	0.641	1.31156e-08
ZBED2	1.36266e-12	-0.318615	0.022	0.156	1.62606e-08
ITM2A	1.72357e-12	-0.53756	0.345	0.567	2.05674e-08
TRPS1	2.54626e-12	-0.304017	0.11	0.298	3.03845e-08
MYO7A	4.21999e-12	-0.318246	0.027	0.161	5.03572e-08
HLA-DRB5	5.82832e-12	-0.263736	0.068	0.237	6.95493e-08
CTSB	7.95754e-12	-0.517292	0.458	0.636	9.49573e-08
APOBEC3G	1.04444e-11	-0.363186	0.277	0.506	1.24633e-07
VDR	2.45104e-11	-0.313746	0.099	0.278	2.92483e-07
NOTCH2	3.27746e-11	-0.323027	0.077	0.239	3.91099e-07
LMO4	3.65256e-11	-0.256999	0.014	0.125	4.3586e-07
ITGA4	4.91127e-11	-0.323762	0.126	0.314	5.86062e-07
BHLHE40	5.51557e-11	-0.368818	0.066	0.22	6.58173e-07
CMTM6	8.24742e-11	-0.416394	0.57	0.766	9.84165e-07
HLA-DPB1	1.07304e-10	-0.421942	0.529	0.725	1.28046e-06
CSF1	1.9521e-10	-0.468143	0.208	0.411	2.32944e-06
ANTXR2	2.48598e-10	-0.440378	0.386	0.587	2.96653e-06
ERI1	3.22076e-10	-0.387266	0.178	0.372	3.84333e-06
NDUFV2	4.20683e-10	-0.399429	0.425	0.602	5.02001e-06
IL2RB	4.40351e-10	-0.408942	0.71	0.839	5.2547e-06
TSPAN13	6.04078e-10	-0.348593	0.033	0.156	7.20846e-06
ID2	6.83879e-10	-0.414555	0.099	0.257	8.16073e-06
GZMB	7.61199e-10	-0.702594	0.033	0.148	9.08338e-06
GZMA	9.3339e-10	-0.63653	0.096	0.242	1.11381e-05
TNFRSF18	9.48466e-10	-0.366686	0.323	0.532	1.1318e-05
DNPH1	1.1997e-09	-0.253423	0.189	0.377	1.4316e-05
HLA-DQB2	2.19093e-09	-0.266442	0.093	0.25	2.61444e-05
TPI1	2.75733e-09	-0.397852	0.507	0.685	3.29032e-05
SEL1L3	3.06239e-09	-0.343042	0.208	0.393	3.65435e-05
GALNT1	3.59088e-09	-0.306081	0.181	0.364	4.285e-05
APOBEC3C	4.62111e-09	-0.444249	0.364	0.548	5.51437e-05
HCST	4.66557e-09	-0.379444	0.567	0.75	5.56742e-05
HNRPLL	4.72576e-09	-0.26346	0.258	0.449	5.63925e-05
CTLA4	5.23543e-09	-0.444091	0.658	0.785	6.24744e-05
HLA-DMA	5.72434e-09	-0.317281	0.197	0.382	6.83085e-05
TIMP1	8.07467e-09	-0.606545	0.468	0.636	9.6355e-05
ARF6	9.00882e-09	-0.310085	0.578	0.756	0.000107502
MICAL2	1.3715e-08	-0.29218	0.148	0.315	0.000163662
TXN	1.77858e-08	-0.350949	0.57	0.743	0.000212238
RAP1B	2.00415e-08	-0.359714	0.529	0.706	0.000239155
LAG3	2.01632e-08	-0.682992	0.11	0.237	0.000240607
CACYBP	2.23178e-08	-0.424759	0.449	0.615	0.000266318
PSMB3	3.54638e-08	-0.284147	0.29	0.476	0.00042319
TANK	3.55601e-08	-0.321452	0.274	0.446	0.000424338
MT2A	4.72463e-08	-0.431342	0.507	0.65	0.00056379
ETV7	4.75772e-08	-0.254836	0.184	0.353	0.000567739
COX8A	5.12125e-08	-0.289682	0.581	0.751	0.000611119
SIPA1L1	5.15493e-08	-0.259755	0.068	0.198	0.000615138
TYMP	5.49554e-08	-0.317827	0.293	0.475	0.000655783
CLIC1	5.5078e-08	-0.298075	0.696	0.844	0.000657246
B4GALT5	6.14822e-08	-0.260059	0.195	0.364	0.000733667
DDIT4	8.12771e-08	-0.300659	0.118	0.267	0.00096988
ANXA1	8.63011e-08	-0.598985	0.29	0.444	0.00102983
PGAM1	1.41221e-07	-0.325183	0.348	0.53	0.00168519
ARF4	1.81722e-07	-0.261729	0.162	0.319	0.00216849
ENTPD1	1.90365e-07	-0.328032	0.249	0.421	0.00227163
VCP	3.16218e-07	-0.328955	0.438	0.61	0.00377343
MAPRE2	3.59898e-07	-0.272238	0.173	0.328	0.00429467
MBD2	3.69586e-07	-0.314896	0.537	0.704	0.00441027
PDCD1	3.81032e-07	-0.272401	0.066	0.18	0.00454686
HSPB1	4.41959e-07	-0.403466	0.23	0.38	0.0052739
PTPRJ	7.44539e-07	-0.255497	0.378	0.553	0.00888459
GNG5	7.69743e-07	-0.300503	0.411	0.58	0.00918534
ACTR3	1.00616e-06	-0.324632	0.551	0.699	0.0120065
SYT11	1.01623e-06	-0.250198	0.244	0.407	0.0121267
HSP90B1	1.23003e-06	-0.285112	0.397	0.569	0.0146779
ARPP19	1.3399e-06	-0.293885	0.482	0.647	0.015989
PRDM8	1.64303e-06	-0.276206	0.244	0.403	0.0196063
CKLF	1.76444e-06	-0.324865	0.441	0.602	0.021055
RAB11A	1.95926e-06	-0.276585	0.318	0.481	0.0233799
ATP2A2	1.96953e-06	-0.264217	0.252	0.411	0.0235024
EFHD2	2.11571e-06	-0.291105	0.353	0.511	0.0252468

### Sheet: Cluster 2 genes
Differential expressed genes for cluster 2 Tregs comparing all four JIA SF Treg clusters amongst each other, sorted on p-adjusted value (p-adj value)
Gene symbol	p-value	avg log2FC	pct.1	pct.2	p-adj value
TIGIT	6.42902e-27	0.768598	0.935	0.815	7.67175e-23
TBC1D4	4.21042e-21	0.72369	0.869	0.662	5.02429e-17
SAT1	1.6452e-11	0.509878	0.647	0.464	1.96322e-07
IKZF2	7.01337e-10	0.431083	0.797	0.607	8.36905e-06
CXCR6	1.05088e-09	0.518146	0.735	0.568	1.25402e-05
GBP2	1.01556e-08	0.374548	0.899	0.785	0.000121187
LAYN	1.09283e-08	0.31554	0.288	0.126	0.000130407
ANTXR2	1.20669e-08	0.406646	0.618	0.464	0.000143994
HLA-DRB1	1.8779e-08	0.311387	0.944	0.826	0.00022409
MAF	3.37914e-08	0.324738	0.925	0.819	0.000403233
PHACTR2	1.50702e-07	0.378672	0.683	0.534	0.00179833
PHTF2	3.40775e-07	0.403851	0.572	0.401	0.00406647
SLC16A1	4.22174e-07	0.298167	0.418	0.246	0.0050378
CARD16	4.68336e-07	0.29065	0.487	0.347	0.00558865
CRADD	1.12387e-06	0.261005	0.239	0.114	0.0134111
CTLA4	1.15705e-06	0.332042	0.807	0.706	0.013807
IL12RB2	1.3088e-06	0.317489	0.438	0.332	0.0156179
NETO2	2.67296e-06	0.281453	0.258	0.125	0.0318964
ARID5B	2.89416e-06	0.307225	0.752	0.611	0.034536
UGP2	3.27938e-06	0.369306	0.761	0.647	0.0391328
ITGB7	2.58071e-15	-0.469655	0.144	0.393	3.07956e-11
CDC25B	3.19905e-10	-0.515475	0.261	0.453	3.81742e-06
MYC	6.58469e-10	-0.25616	0.026	0.148	7.85751e-06
CCR7	1.7779e-09	-0.58994	0.105	0.251	2.12157e-05
GPR171	2.10431e-08	-0.291274	0.046	0.172	0.000251108
PXN	1.06467e-07	-0.289411	0.157	0.325	0.00127047
SH3BP1	6.13042e-07	-0.303267	0.219	0.377	0.00731543
LEF1	7.31888e-07	-0.434824	0.242	0.39	0.00873362
GIMAP7	9.24565e-07	-0.47721	0.337	0.478	0.0110328
CORO1A	1.7264e-06	-0.359589	0.546	0.674	0.0206011

### Sheet: Cluster 3 genes
Differential expressed genes for cluster 3 Tregs comparing all four JIA SF Treg clusters amongst each other, sorted on p-adjusted value (p-adj value)
Gene symbol	p-value	avg log2FC	pct.1	pct.2	p-adj value
LGALS1	2.37473e-43	1.3695	0.823	0.57	2.83376e-39
LMNA	4.20492e-19	0.915167	0.827	0.571	5.01773e-15
CLIC1	1.8453e-16	0.533296	0.918	0.749	2.202e-12
APOBEC3C	2.94435e-15	0.6041	0.688	0.415	3.5135e-11
CCR5	5.43379e-15	0.591106	0.736	0.481	6.48414e-11
HLA-DRB6	1.50335e-13	0.51626	0.749	0.506	1.79395e-09
APOBEC3G	3.67496e-13	0.457866	0.632	0.355	4.38532e-09
HCST	6.15317e-13	0.5	0.848	0.63	7.34258e-09
COTL1	1.24346e-12	0.469163	0.892	0.748	1.48383e-08
CORO1A	2.11376e-12	0.529189	0.771	0.591	2.52234e-08
LDHA	3.17103e-12	0.496208	0.879	0.768	3.78399e-08
PHLDA1	9.1851e-12	0.545955	0.485	0.244	1.09606e-07
CCR1	1.10309e-11	0.476267	0.307	0.104	1.31632e-07
PSMB3	1.34616e-11	0.405439	0.597	0.348	1.60637e-07
GPI	5.30802e-11	0.37629	0.649	0.394	6.33407e-07
ACTR3	7.67762e-11	0.455681	0.792	0.598	9.1617e-07
NCR3	1.91394e-10	0.340508	0.229	0.067	2.2839e-06
SH2D2A	2.38882e-10	0.26823	0.567	0.327	2.85058e-06
TNFRSF8	2.55876e-10	0.356156	0.203	0.055	3.05337e-06
FKBP1A	6.5119e-10	0.371087	0.823	0.61	7.77065e-06
PSMB6	7.82157e-10	0.287	0.623	0.383	9.33348e-06
YWHAQ	8.2458e-10	0.413491	0.848	0.662	9.83971e-06
PGK1	1.19204e-09	0.426158	0.831	0.698	1.42247e-05
ANXA6	2.59195e-09	0.406302	0.766	0.567	3.09298e-05
ANXA2	2.68321e-09	0.519408	0.879	0.778	3.20187e-05
PRDX1	2.84786e-09	0.403547	0.68	0.465	3.39835e-05
MT2A	3.06075e-09	0.501717	0.727	0.557	3.65239e-05
CXCR3	3.90569e-09	0.264586	0.671	0.442	4.66066e-05
VCP	4.17496e-09	0.41547	0.706	0.497	4.98198e-05
GNG5	4.29815e-09	0.362788	0.688	0.465	5.12898e-05
PGAM1	6.82229e-09	0.352355	0.636	0.409	8.14104e-05
MAPKAPK3	7.7826e-09	0.252372	0.381	0.183	9.28698e-05
HLA-DRA	8.82445e-09	0.528888	0.749	0.607	0.000105302
HLA-DQA1	1.25698e-08	0.412582	0.39	0.196	0.000149996
WDR1	1.7813e-08	0.39769	0.784	0.634	0.000212563
LOC644936	1.80984e-08	0.280959	0.351	0.171	0.000215969
SLC27A2	1.87562e-08	0.362517	0.32	0.148	0.000223817
PTTG1	1.91885e-08	0.394705	0.407	0.22	0.000228976
CALR	1.92197e-08	0.34684	0.654	0.437	0.000229349
ARPC5	2.64955e-08	0.410481	0.745	0.546	0.000316171
FLNA	2.92633e-08	0.442271	0.892	0.78	0.000349198
TFDP1	3.34664e-08	0.290482	0.407	0.208	0.000399354
TPI1	3.78982e-08	0.405483	0.745	0.579	0.00045224
CAPZB	3.82157e-08	0.415421	0.853	0.738	0.000456028
TYMP	4.00237e-08	0.364855	0.567	0.358	0.000477603
ABRACL	4.69345e-08	0.339768	0.515	0.308	0.000560069
MKI67	4.78944e-08	0.458117	0.273	0.109	0.000571524
RBM3	5.06307e-08	0.350543	0.844	0.669	0.000604176
TPM4	5.08583e-08	0.378941	0.766	0.589	0.000606893
RBPJ	5.28445e-08	0.469316	0.762	0.57	0.000630593
PTMS	7.19029e-08	0.371402	0.359	0.18	0.000858017
VASP	7.94235e-08	0.315824	0.476	0.272	0.00094776
TXNDC17	9.48445e-08	0.271993	0.359	0.176	0.00113178
EFHD2	9.58056e-08	0.343935	0.61	0.403	0.00114325
GSTO1	9.83572e-08	0.304755	0.463	0.262	0.0011737
TBCB	1.24988e-07	0.324696	0.68	0.471	0.00149148
PPA1	1.52234e-07	0.270631	0.433	0.239	0.00181661
HSPA5	1.78719e-07	0.369386	0.58	0.381	0.00213265
TNFRSF18	1.98859e-07	0.415428	0.597	0.41	0.00237299
CCND2	2.29336e-07	0.334974	0.766	0.591	0.00273667
ESYT1	3.38318e-07	0.31507	0.632	0.429	0.00403715
TUBA1B	3.73677e-07	0.581697	0.732	0.583	0.00445909
DUSP4	3.93163e-07	0.330887	0.667	0.465	0.00469161
ARRB2	4.00543e-07	0.288537	0.494	0.296	0.00477968
MSN	4.02774e-07	0.294655	0.861	0.708	0.0048063
ATP5G3	4.20893e-07	0.29824	0.667	0.471	0.00502252
SLC25A5	4.62138e-07	0.383154	0.658	0.47	0.0055147
ATP2A2	4.63612e-07	0.292759	0.502	0.306	0.00553228
C12orf75	4.66059e-07	0.373797	0.437	0.259	0.00556148
NDUFS6	5.20848e-07	0.305423	0.476	0.283	0.00621528
PTPN7	6.30735e-07	0.328789	0.411	0.238	0.00752656
HSPB1	8.03093e-07	0.348925	0.468	0.28	0.00958331
GZMA	8.03269e-07	0.625093	0.303	0.152	0.00958541
CD63	8.16744e-07	0.298402	0.476	0.286	0.0097462
HN1	8.70499e-07	0.310953	0.688	0.494	0.0103877
HSPD1	1.07965e-06	0.276622	0.45	0.264	0.0128835
SLC7A5	1.14262e-06	0.27717	0.294	0.146	0.0136349
HLA-DQB1	1.19234e-06	0.382816	0.563	0.377	0.0142282
PCNA	1.29788e-06	0.359819	0.359	0.191	0.0154876
CD70	1.74074e-06	0.296061	0.225	0.096	0.0207722
CANX	2.01971e-06	0.298002	0.58	0.39	0.0241012
GNG2	2.44508e-06	0.264757	0.719	0.534	0.0291771
HNRNPAB	3.01399e-06	0.316281	0.385	0.22	0.035966
TXN	3.23579e-06	0.361786	0.792	0.644	0.0386127
PSMA7	3.34068e-06	0.29089	0.797	0.645	0.0398643
CCT5	3.6013e-06	0.260433	0.476	0.295	0.0429744
ITGB2	3.96135e-06	0.284011	0.831	0.677	0.0472708
NEAT1	1.70553e-10	-0.493709	0.853	0.956	2.03521e-06
TMEM212	1.84166e-09	-0.587854	0.619	0.77	2.19766e-05
USP33	2.03492e-09	-0.613856	0.532	0.713	2.42827e-05
TXNIP	4.26292e-09	-0.624855	0.589	0.756	5.08695e-05
SMCHD1	1.38788e-08	-0.519517	0.684	0.79	0.000165615
ZFP36L2	2.99904e-08	-0.571737	0.524	0.646	0.000357875
LOC643406	1.19425e-07	-0.462074	0.455	0.628	0.00142509
ARID5B	2.96291e-07	-0.420131	0.567	0.682	0.00353564
TRIM22	4.11183e-07	-0.436568	0.455	0.611	0.00490665
IL7R	4.68819e-07	-0.391283	0.121	0.286	0.00559441
HERC5	2.02154e-06	-0.399367	0.216	0.377	0.024123
ODF2L	2.25801e-06	-0.473407	0.654	0.777	0.0269448
LOC642236	2.46262e-06	-0.49463	0.463	0.589	0.0293864
MEGF6	2.69401e-06	-0.25046	0.056	0.166	0.0321477
LEF1	2.95967e-06	-0.443454	0.221	0.382	0.0353178
FAIM3	3.06568e-06	-0.47669	0.589	0.697	0.0365828

### Sheet: Cluster 4 genes
Differential expressed genes for cluster 4 Tregs comparing all four JIA SF Treg clusters amongst each other, sorted on p-adjusted value (p-adj value)
Gene symbol	p-value	avg log2FC	pct.1	pct.2	p-adj value
CXCL13	2.0791e-61	3.82035	0.705	0.136	2.48099e-57
MYO7A	3.7057e-39	1.14806	0.679	0.062	4.42201e-35
GPR56	9.29952e-38	1.21279	0.487	0.01	1.10971e-33
BHLHE40	3.0613e-36	1.21908	0.744	0.112	3.65305e-32
RBPJ	1.00407e-34	1.52779	0.962	0.585	1.19816e-30
PTPN13	1.89454e-33	1.07998	0.449	0.011	2.26075e-29
KLRB1	2.17586e-29	1.42496	0.692	0.119	2.59645e-25
FKBP5	7.91935e-28	1.11745	0.654	0.134	9.45017e-24
LMO4	1.29581e-23	0.819194	0.487	0.049	1.54628e-19
ID2	2.04831e-22	1.11864	0.654	0.159	2.44425e-18
PDCD1	1.6021e-21	0.857088	0.577	0.1	1.91179e-17
IFNG	4.01407e-21	0.613696	0.346	0.017	4.78998e-17
CTSH	1.21704e-19	0.669492	0.449	0.055	1.4523e-15
NR3C1	1.18451e-18	1.03645	0.744	0.33	1.41347e-14
NOTCH2	7.01339e-18	0.827783	0.551	0.146	8.36908e-14
ZBED2	7.4012e-17	0.731302	0.462	0.075	8.83185e-13
SYTL2	2.36841e-16	0.623934	0.359	0.04	2.82623e-12
TSPAN2	1.64359e-15	0.520923	0.359	0.041	1.96129e-11
TRPS1	2.16886e-15	0.686908	0.641	0.192	2.5881e-11
LOC100128420	2.17716e-15	0.380454	0.256	0.012	2.59801e-11
NELL2	4.8407e-15	0.42246	0.205	0.004	5.77641e-11
F2R	8.76508e-15	0.683869	0.436	0.104	1.04594e-10
AHI1	1.17299e-14	0.617196	0.359	0.047	1.39973e-10
LAG3	8.87608e-14	1.40865	0.538	0.16	1.05918e-09
ARL3	1.79952e-13	0.438871	0.359	0.052	2.14737e-09
GZMB	6.81098e-13	0.860769	0.41	0.079	8.12754e-09
CD40LG	1.7401e-12	0.474248	0.244	0.021	2.07646e-08
ALOX5AP	4.42661e-12	0.930814	0.769	0.532	5.28227e-08
CCL5	6.87738e-12	1.2552	0.397	0.214	8.20678e-08
ZEB2	1.08786e-11	0.349015	0.218	0.014	1.29814e-07
COL6A3	1.20554e-11	0.404633	0.244	0.022	1.43857e-07
TRAT1	1.48769e-11	0.913604	0.41	0.124	1.77526e-07
LRMP	1.62229e-11	0.356949	0.231	0.019	1.93587e-07
PDE4D	1.81783e-11	0.625373	0.436	0.12	2.16922e-07
D2HGDH	2.27002e-11	0.437375	0.333	0.064	2.70881e-07
GADD45G	2.50359e-11	0.35704	0.256	0.028	2.98753e-07
CLIC5	5.23476e-11	0.258034	0.167	0.006	6.24664e-07
GNLY	1.07043e-10	1.44572	0.359	0.123	1.27734e-06
BHLHE40-AS1	1.1285e-10	0.27807	0.154	0.004	1.34664e-06
CTSL1	1.51586e-10	0.358486	0.154	0.004	1.80887e-06
STOM	2.50998e-10	0.653642	0.474	0.151	2.99516e-06
BCAT1	2.71022e-10	0.405355	0.256	0.032	3.2341e-06
DAPK2	3.37825e-10	0.291585	0.154	0.006	4.03127e-06
PTMS	3.94431e-10	0.626507	0.538	0.195	4.70674e-06
ADAM19	4.42626e-10	0.755431	0.718	0.361	5.28185e-06
STK17A	5.10129e-10	0.511682	0.667	0.293	6.08737e-06
TRIM8	5.38405e-10	0.541998	0.487	0.165	6.42478e-06
GALNT2	8.52162e-10	0.386747	0.41	0.109	1.01688e-05
HAVCR2	2.37744e-09	0.471734	0.359	0.088	2.837e-05
RUNX2	2.5843e-09	0.371801	0.333	0.072	3.08385e-05
ITM2A	2.61142e-09	0.719568	0.756	0.461	3.1162e-05
XBP1	3.11622e-09	0.521903	0.397	0.123	3.71859e-05
NFKBIA	3.71681e-09	0.692254	0.897	0.654	4.43527e-05
UCP3	3.98585e-09	0.334925	0.205	0.022	4.75631e-05
DUSP5	6.88884e-09	0.454578	0.269	0.049	8.22045e-05
TNFSF8	7.63825e-09	0.430544	0.256	0.041	9.11472e-05
PLA2G16	1.66376e-08	0.305193	0.282	0.055	0.000198537
CORO1C	2.09734e-08	0.293269	0.282	0.059	0.000250275
TGFBR3	2.1159e-08	0.457581	0.256	0.045	0.00025249
SIPA1L1	2.78e-08	0.427509	0.41	0.127	0.000331737
RAB27A	3.75676e-08	0.614044	0.795	0.507	0.000448294
CD6	7.20026e-08	0.656508	0.692	0.392	0.000859207
NUCB2	7.38576e-08	0.381654	0.321	0.08	0.000881342
GNG4	8.08727e-08	0.268547	0.141	0.011	0.000965053
NDFIP2	8.34221e-08	0.455766	0.513	0.205	0.000995476
TARP	8.99564e-08	0.366426	0.115	0.004	0.00107345
VDR	9.52516e-08	0.492587	0.487	0.187	0.00113664
JUN	1.1219e-07	0.459872	0.423	0.145	0.00133876
ANXA1	1.51189e-07	0.824505	0.679	0.361	0.00180413
NMB	1.58792e-07	0.355445	0.179	0.03	0.00189487
PCNXL2	1.70271e-07	0.310621	0.333	0.092	0.00203185
CRIM1	1.81495e-07	0.317888	0.192	0.025	0.00216578
CD109	2.4654e-07	0.35397	0.205	0.033	0.00294196
RBMS1	2.54996e-07	0.576507	0.487	0.251	0.00304287
CAMK1	4.78169e-07	0.33687	0.295	0.075	0.00570599
GFI1	5.43641e-07	0.270316	0.269	0.064	0.00648727
SFMBT2	5.83886e-07	0.3142	0.231	0.044	0.00696751
GPR171	5.92375e-07	0.451488	0.359	0.113	0.00706881
CCR2	6.17316e-07	0.355891	0.269	0.064	0.00736644
FABP5	6.49072e-07	0.538377	0.359	0.12	0.00774538
CCL4	7.70049e-07	0.487881	0.205	0.034	0.00918899
SNX18	8.12048e-07	0.286694	0.218	0.04	0.00969017
ANAPC16	1.02031e-06	0.261382	0.718	0.424	0.0121753
FAM101B	1.02504e-06	0.357621	0.385	0.133	0.0122318
PDCD4	1.11542e-06	0.41991	0.551	0.258	0.0133103
FURIN	1.39541e-06	0.585512	0.615	0.364	0.0166514
COL9A2	1.49273e-06	0.2995	0.269	0.068	0.0178127
SEPT8	2.4543e-06	0.30465	0.218	0.044	0.0292872
ZNRF1	2.88495e-06	0.54707	0.615	0.389	0.0344261
TBXAS1	3.33052e-06	0.269774	0.192	0.034	0.0397431
FOXP3	2.97111e-30	-1.3908	0.808	0.981	3.54543e-26
SELL	1.22767e-21	-1.54281	0.449	0.875	1.46498e-17
IL2RA	1.01218e-18	-1.42996	0.449	0.854	1.20784e-14
IKZF2	1.13155e-14	-1.05593	0.269	0.701	1.35028e-10
CD27	1.55094e-14	-0.881032	0.244	0.696	1.85074e-10
FAIM3	4.50767e-14	-1.20989	0.308	0.703	5.37901e-10
LTB	5.69545e-12	-0.720872	0.551	0.889	6.79638e-08
SMCHD1	2.48039e-11	-0.943821	0.513	0.787	2.95985e-07
TBC1D4	1.28869e-10	-0.974572	0.449	0.751	1.53779e-06
RTKN2	4.01006e-10	-0.975702	0.179	0.481	4.7852e-06
KLF2	4.06093e-10	-1.00744	0.282	0.603	4.84591e-06
ISG20	8.01911e-10	-0.807189	0.385	0.704	9.5692e-06
BTG1	2.65902e-09	-0.752968	0.756	0.899	3.173e-05
SYNE2	3.51201e-09	-0.909027	0.654	0.881	4.19088e-05
IL10RA	1.13977e-08	-0.675172	0.474	0.777	0.000136009
UGP2	5.78749e-08	-0.727454	0.397	0.707	0.000690621
RASA3	8.66704e-08	-0.686324	0.141	0.433	0.00103424
KLF3	9.13567e-08	-0.561243	0.013	0.236	0.00109016
HPGD	1.75865e-07	-0.777561	0.077	0.333	0.0020986
GPR155	3.15812e-07	-0.654946	0.295	0.591	0.00376858
SETD1B	3.5288e-07	-0.635984	0.205	0.501	0.00421092
SORL1	9.71449e-07	-0.795939	0.218	0.469	0.0115923
TTN	1.92411e-06	-0.730513	0.167	0.419	0.0229604
DGKA	2.9034e-06	-0.724423	0.564	0.707	0.0346463
