## Supplementary Table 2 for "Human regulatory T-cells locally differentiate and are functionally heterogeneous within the inflamed arthritic joint"

### Sheet: Cluster 1 GO pathways
Gene ontology pathway analysis for the genes differentially expressed by cluster 1 SF Tregs.
Upregulated GO Pathways
	Name	Source	p-value	q-value Bonferroni	q-value FDR B&H	q-value FDR B&Y	Hit Count in Query List	Hit Count in Genome	Hit in Query List
1	Binding of TCF/LEF:CTNNB1 to target gene promoters	BioSystems: REACTOME	8.001e-05	0.03665	0.03149	0.2111	2	7	TCF7,LEF1
2	Activation of Src by Protein-tyrosine phosphatase alpha	MSigDB C2 BIOCARTA (v7.3)	0.0002085	0.09551	0.03149	0.2111	2	11	PRKCB,CDC25B
3	Repression of WNT target genes	BioSystems: REACTOME	0.0002499	0.1145	0.03149	0.2111	2	12	TCF7,LEF1
4	JNK signaling in the CD4+ TCR pathway	BioSystems: Pathway Interaction Database	0.000295	0.1351	0.03149	0.2111	2	13	PRKCB,MAP3K1
5	JNK signaling in the CD4+ TCR pathway	MSigDB C2 BIOCARTA (v7.3)	0.0003438	0.1574	0.03149	0.2111	2	14	PRKCB,MAP3K1
6	Role of MAL in Rho-Mediated Activation of SRF	MSigDB C2 BIOCARTA (v7.3)	0.000642	0.294	0.03668	0.246	2	19	MAL,MAP3K1
7	Deregulated CDK5 triggers multiple neurodegenerative pathways in Alzheimer's disease models	BioSystems: REACTOME	0.0009453	0.4329	0.03668	0.246	2	23	CDC25B,SOD2
8	Neurodegenerative Diseases	BioSystems: REACTOME	0.0009453	0.4329	0.03668	0.246	2	23	CDC25B,SOD2
9	Pathways in cancer	BioSystems: KEGG	0.0009639	0.4415	0.03668	0.246	5	395	PRKCB,FLT3LG,TCF7,LEF1,RASGRP2
10	Melanogenesis	BioSystems: KEGG	0.001032	0.4728	0.03668	0.246	3	101	PRKCB,TCF7,LEF1
11	Melanogenesis	MSigDB C2 BIOCARTA (v7.3)	0.001032	0.4728	0.03668	0.246	3	101	PRKCB,TCF7,LEF1
12	EGF Signaling Pathway	MSigDB C2 BIOCARTA (v7.3)	0.001305	0.5977	0.03668	0.246	2	27	PRKCB,MAP3K1
13	Links between Pyk2 and Map Kinases	MSigDB C2 BIOCARTA (v7.3)	0.001305	0.5977	0.03668	0.246	2	27	PRKCB,MAP3K1
14	Angiotensin II mediated activation of JNK Pathway via Pyk2 dependent signaling	MSigDB C2 BIOCARTA (v7.3)	0.001305	0.5977	0.03668	0.246	2	27	PRKCB,MAP3K1
15	Effects of PIP2 hydrolysis	BioSystems: REACTOME	0.001305	0.5977	0.03668	0.246	2	27	DGKA,RASGRP2
16	PDGF Signaling Pathway	MSigDB C2 BIOCARTA (v7.3)	0.001404	0.6429	0.03668	0.246	2	28	PRKCB,MAP3K1
17	Thyroid cancer	MSigDB C2 BIOCARTA (v7.3)	0.001506	0.6896	0.03668	0.246	2	29	TCF7,LEF1
18	Thyroid cancer	BioSystems: KEGG	0.001506	0.6896	0.03668	0.246	2	29	TCF7,LEF1
19	MAPK signaling pathway	BioSystems: KEGG	0.001522	0.697	0.03668	0.246	4	255	PRKCB,CDC25B,MAP3K1,RASGRP2
20	Regulation of Ras family activation	MSigDB C2 BIOCARTA (v7.3)	0.001611	0.738	0.0369	0.2474	2	30	PRKCB,RASGRP2
21	MAPK signaling pathway	MSigDB C2 BIOCARTA (v7.3)	0.001802	0.8252	0.03929	0.2635	4	267	PRKCB,CDC25B,MAP3K1,RASGRP2
22	BCR Signaling Pathway	MSigDB C2 BIOCARTA (v7.3)	0.001949	0.8925	0.04057	0.272	2	33	PRKCB,MAP3K1
23	FoxO signaling pathway	BioSystems: KEGG	0.002228	1	0.04437	0.2975	3	132	IL7R,SOD2,KLF2
Downregulated GO Pathways
	Name	Source	p-value	q-value Bonferroni	q-value FDR B&H	q-value FDR B&Y	Hit Count in Query List	Hit Count in Genome	Hit in Query List
1	Phosphorylation of CD3 and TCR zeta chains	BioSystems: REACTOME	2.667e-14	2.581e-11	1.964e-11	1.463e-10	9	25	HLA-DPA1,HLA-DPB1,HLA-DQA1,HLA-DQB1,HLA-DQB2,HLA-DRA,HLA-DRB1,HLA-DRB5,PTPRJ
2	PD-1 signaling	BioSystems: REACTOME	4.057e-14	3.927e-11	1.964e-11	1.463e-10	9	26	PDCD1,HLA-DPA1,HLA-DPB1,HLA-DQA1,HLA-DQB1,HLA-DQB2,HLA-DRA,HLA-DRB1,HLA-DRB5
3	Th1 and Th2 cell differentiation	BioSystems: KEGG	6.497e-13	6.289e-10	1.725e-10	1.285e-09	12	92	HLA-DMA,HLA-DPA1,HLA-DPB1,HLA-DQA1,HLA-DQB1,HLA-DRA,HLA-DRB1,HLA-DRB5,RBPJ,IL2RB,NOTCH2,MAF
4	Translocation of ZAP-70 to Immunological synapse	BioSystems: REACTOME	7.127e-13	6.898e-10	1.725e-10	1.285e-09	8	22	HLA-DPA1,HLA-DPB1,HLA-DQA1,HLA-DQB1,HLA-DQB2,HLA-DRA,HLA-DRB1,HLA-DRB5
5	Autoimmune thyroid disease	MSigDB C2 BIOCARTA (v7.1)	1.052e-12	1.018e-09	2.037e-10	1.518e-09	10	52	HLA-DMA,HLA-DPA1,HLA-DPB1,HLA-DQA1,HLA-DQB1,HLA-DRA,HLA-DRB1,HLA-DRB5,GZMB,CTLA4
6	Autoimmune thyroid disease	BioSystems: KEGG	1.29e-12	1.249e-09	2.081e-10	1.551e-09	10	53	HLA-DMA,HLA-DPA1,HLA-DPB1,HLA-DQA1,HLA-DQB1,HLA-DRA,HLA-DRB1,HLA-DRB5,GZMB,CTLA4
7	Allograft rejection	MSigDB C2 BIOCARTA (v7.1)	1.524e-12	1.476e-09	2.108e-10	1.571e-09	9	37	HLA-DMA,HLA-DPA1,HLA-DPB1,HLA-DQA1,HLA-DQB1,HLA-DRA,HLA-DRB1,HLA-DRB5,GZMB
8	Allograft rejection	BioSystems: KEGG	1.987e-12	1.923e-09	2.404e-10	1.792e-09	9	38	HLA-DMA,HLA-DPA1,HLA-DPB1,HLA-DQA1,HLA-DQB1,HLA-DRA,HLA-DRB1,HLA-DRB5,GZMB
9	MHC class II antigen presentation	BioSystems: REACTOME	2.586e-12	2.503e-09	2.781e-10	2.073e-09	12	103	HLA-DMA,HLA-DPA1,HLA-DPB1,HLA-DQA1,HLA-DQB1,HLA-DQB2,HLA-DRA,CTSC,HLA-DRB1,HLA-DRB5,LAG3,CTSB
10	Graft-versus-host disease	BioSystems: KEGG	4.203e-12	4.069e-09	3.699e-10	2.757e-09	9	41	HLA-DMA,HLA-DPA1,HLA-DPB1,HLA-DQA1,HLA-DQB1,HLA-DRA,HLA-DRB1,HLA-DRB5,GZMB
11	Graft-versus-host disease	MSigDB C2 BIOCARTA (v7.1)	4.203e-12	4.069e-09	3.699e-10	2.757e-09	9	41	HLA-DMA,HLA-DPA1,HLA-DPB1,HLA-DQA1,HLA-DQB1,HLA-DRA,HLA-DRB1,HLA-DRB5,GZMB
12	Type I diabetes mellitus	MSigDB C2 BIOCARTA (v7.1)	6.695e-12	6.48e-09	4.985e-10	3.715e-09	9	43	HLA-DMA,HLA-DPA1,HLA-DPB1,HLA-DQA1,HLA-DQB1,HLA-DRA,HLA-DRB1,HLA-DRB5,GZMB
13	Type I diabetes mellitus	BioSystems: KEGG	6.695e-12	6.48e-09	4.985e-10	3.715e-09	9	43	HLA-DMA,HLA-DPA1,HLA-DPB1,HLA-DQA1,HLA-DQB1,HLA-DRA,HLA-DRB1,HLA-DRB5,GZMB
14	Asthma	MSigDB C2 BIOCARTA (v7.1)	1.251e-11	1.21e-08	8.646e-10	6.444e-09	8	30	HLA-DMA,HLA-DPA1,HLA-DPB1,HLA-DQA1,HLA-DQB1,HLA-DRA,HLA-DRB1,HLA-DRB5
15	Asthma	BioSystems: KEGG	1.677e-11	1.623e-08	1.082e-09	8.064e-09	8	31	HLA-DMA,HLA-DPA1,HLA-DPB1,HLA-DQA1,HLA-DQB1,HLA-DRA,HLA-DRB1,HLA-DRB5
16	Intestinal immune network for IgA production	MSigDB C2 BIOCARTA (v7.1)	1.939e-11	1.877e-08	1.173e-09	8.744e-09	9	48	HLA-DMA,HLA-DPA1,HLA-DPB1,HLA-DQA1,HLA-DQB1,HLA-DRA,HLA-DRB1,HLA-DRB5,ITGA4
17	Intestinal immune network for IgA production	BioSystems: KEGG	2.363e-11	2.287e-08	1.346e-09	1.003e-08	9	49	HLA-DMA,HLA-DPA1,HLA-DPB1,HLA-DQA1,HLA-DQB1,HLA-DRA,HLA-DRB1,HLA-DRB5,ITGA4
18	Costimulation by the CD28 family	BioSystems: REACTOME	3.7e-11	3.582e-08	1.99e-09	1.483e-08	10	73	PDCD1,HLA-DPA1,HLA-DPB1,HLA-DQA1,HLA-DQB1,HLA-DQB2,HLA-DRA,HLA-DRB1,HLA-DRB5,CTLA4
19	Generation of second messenger molecules	BioSystems: REACTOME	6.264e-11	6.063e-08	3.191e-09	2.378e-08	8	36	HLA-DPA1,HLA-DPB1,HLA-DQA1,HLA-DQB1,HLA-DQB2,HLA-DRA,HLA-DRB1,HLA-DRB5
20	Rheumatoid arthritis	BioSystems: KEGG	3.115e-10	3.016e-07	1.508e-08	1.124e-07	10	90	HLA-DMA,HLA-DPA1,HLA-DPB1,HLA-DQA1,HLA-DQB1,HLA-DRA,HLA-DRB1,HLA-DRB5,CSF1,CTLA4
21	Inflammatory bowel disease (IBD)	BioSystems: KEGG	3.379e-10	3.271e-07	1.558e-08	1.161e-07	9	65	HLA-DMA,HLA-DPA1,HLA-DPB1,HLA-DQA1,HLA-DQB1,HLA-DRA,HLA-DRB1,HLA-DRB5,MAF
22	Hematopoietic cell lineage	BioSystems: KEGG	6.601e-10	6.39e-07	2.905e-08	2.165e-07	10	97	HLA-DMA,HLA-DPA1,HLA-DPB1,HLA-DQA1,HLA-DQB1,HLA-DRA,HLA-DRB1,HLA-DRB5,ITGA4,CSF1
23	Leishmania infection	MSigDB C2 BIOCARTA (v7.1)	8.671e-10	8.394e-07	3.649e-08	2.72e-07	9	72	HLA-DMA,HLA-DPA1,HLA-DPB1,HLA-DQA1,HLA-DQB1,HLA-DRA,HLA-DRB1,HLA-DRB5,ITGA4
24	Cell adhesion molecules (CAMs)	MSigDB C2 BIOCARTA (v7.1)	9.518e-10	9.214e-07	3.81e-08	2.839e-07	11	133	PDCD1,HLA-DMA,HLA-DPA1,HLA-DPB1,HLA-DQA1,HLA-DQB1,HLA-DRA,HLA-DRB1,HLA-DRB5,ITGA4,CTLA4
25	Leishmaniasis	BioSystems: KEGG	9.839e-10	9.524e-07	3.81e-08	2.839e-07	9	73	HLA-DMA,HLA-DPA1,HLA-DPB1,HLA-DQA1,HLA-DQB1,HLA-DRA,HLA-DRB1,HLA-DRB5,ITGA4
26	Antigen processing and presentation	BioSystems: KEGG	1.601e-09	1.55e-06	5.96e-08	4.442e-07	9	77	HLA-DMA,HLA-DPA1,HLA-DPB1,HLA-DQA1,HLA-DQB1,HLA-DRA,HLA-DRB1,HLA-DRB5,CTSB
27	Cell adhesion molecules (CAMs)	BioSystems: KEGG	2.396e-09	2.32e-06	8.592e-08	6.403e-07	11	145	PDCD1,HLA-DMA,HLA-DPA1,HLA-DPB1,HLA-DQA1,HLA-DQB1,HLA-DRA,HLA-DRB1,HLA-DRB5,ITGA4,CTLA4
28	Staphylococcus aureus infection	BioSystems: KEGG	2.646e-09	2.561e-06	9.147e-08	6.818e-07	8	56	HLA-DMA,HLA-DPA1,HLA-DPB1,HLA-DQA1,HLA-DQB1,HLA-DRA,HLA-DRB1,HLA-DRB5
29	Viral myocarditis	BioSystems: KEGG	4.066e-09	3.935e-06	1.357e-07	1.011e-06	8	59	HLA-DMA,HLA-DPA1,HLA-DPB1,HLA-DQA1,HLA-DQB1,HLA-DRA,HLA-DRB1,HLA-DRB5
30	Antigen processing and presentation	MSigDB C2 BIOCARTA (v7.1)	5.35e-09	5.179e-06	1.726e-07	1.287e-06	9	88	HLA-DMA,HLA-DPA1,HLA-DPB1,HLA-DQA1,HLA-DQB1,HLA-DRA,HLA-DRB1,HLA-DRB5,CTSB
31	TCR signaling	BioSystems: REACTOME	7.43e-09	7.193e-06	2.32e-07	1.729e-06	10	124	HLA-DPA1,HLA-DPB1,HLA-DQA1,HLA-DQB1,HLA-DQB2,HLA-DRA,HLA-DRB1,HLA-DRB5,PSMB3,PTPRJ
32	Interferon gamma signaling	BioSystems: REACTOME	9.649e-09	9.34e-06	2.919e-07	2.175e-06	9	94	HLA-DPA1,HLA-DPB1,HLA-DQA1,HLA-DQB1,HLA-DQB2,HLA-DRA,HLA-DRB1,HLA-DRB5,MT2A
33	Cytokine Signaling in Immune system	BioSystems: REACTOME	1.248e-08	1.208e-05	3.66e-07	2.728e-06	21	763	HSP90B1,RAP1B,HLA-DPA1,BATF,HLA-DPB1,HLA-DQA1,ANXA1,HLA-DQB1,HLA-DQB2,HLA-DRA,HLA-DRB1,DUSP4,HLA-DRB5,PSMB3,TNFRSF18,MT2A,CSF1,TIMP1,CCR1,CCR5,IL2RB
34	Viral myocarditis	MSigDB C2 BIOCARTA (v7.1)	1.633e-08	1.581e-05	4.65e-07	3.466e-06	8	70	HLA-DMA,HLA-DPA1,HLA-DPB1,HLA-DQA1,HLA-DQB1,HLA-DRA,HLA-DRB1,HLA-DRB5
35	Downstream TCR signaling	BioSystems: REACTOME	2.171e-08	2.102e-05	6.005e-07	4.475e-06	9	103	HLA-DPA1,HLA-DPB1,HLA-DQA1,HLA-DQB1,HLA-DQB2,HLA-DRA,HLA-DRB1,HLA-DRB5,PSMB3
36	Th17 cell differentiation	BioSystems: KEGG	3.037e-08	2.94e-05	8.166e-07	6.086e-06	9	107	HLA-DMA,HLA-DPA1,HLA-DPB1,HLA-DQA1,HLA-DQB1,HLA-DRA,HLA-DRB1,HLA-DRB5,IL2RB
37	Toxoplasmosis	BioSystems: KEGG	4.899e-08	4.742e-05	1.282e-06	9.552e-06	9	113	HLA-DMA,HLA-DPA1,HLA-DPB1,HLA-DQA1,HLA-DQB1,HLA-DRA,HLA-DRB1,HLA-DRB5,CCR5
38	Adaptive Immune System	BioSystems: REACTOME	2.454e-07	0.0002375	6.251e-06	4.659e-05	20	826	PDCD1,RAP1B,HLA-DMA,HLA-DPA1,HLA-DPB1,HLA-DQA1,HLA-DQB1,HLA-DQB2,HLA-DRA,CTSC,HLA-DRB1,HLA-DRB5,PSMB3,LAG3,ITGA4,HCST,PTPRJ,ZNRF1,CTLA4,CTSB
39	Epstein-Barr virus infection	BioSystems: KEGG	7.851e-07	0.0007599	1.949e-05	0.0001452	10	203	HLA-DPA1,HLA-DPB1,HLA-DQA1,HLA-DQB1,HLA-DRA,HLA-DRB1,HLA-DRB5,ENTPD1,RBPJ,HSPB1
40	Influenza A	BioSystems: KEGG	1.851e-06	0.001791	4.478e-05	0.0003338	9	173	HLA-DMA,HLA-DPA1,HLA-DPB1,HLA-DQA1,HLA-DQB1,HLA-DRA,HLA-DRB1,HLA-DRB5,FURIN
41	Systemic lupus erythematosus	BioSystems: KEGG	2.431e-06	0.002353	5.657e-05	0.0004216	8	133	HLA-DMA,HLA-DPA1,HLA-DPB1,HLA-DQA1,HLA-DQB1,HLA-DRA,HLA-DRB1,HLA-DRB5
42	Tuberculosis	BioSystems: KEGG	2.454e-06	0.002376	5.657e-05	0.0004216	9	179	HLA-DMA,HLA-DPA1,HLA-DPB1,HLA-DQA1,HLA-DQB1,HLA-DRA,HLA-DRB1,HLA-DRB5,VDR
43	IL12-mediated signaling events	BioSystems: Pathway Interaction Database	2.743e-06	0.002655	6.175e-05	0.0004602	6	61	HLA-DRA,HLA-DRB1,GZMA,GZMB,CCR5,IL2RB
44	IL12-mediated signaling events	MSigDB C2 BIOCARTA (v7.1)	3.322e-06	0.003216	7.28e-05	0.0005426	6	63	HLA-DRA,HLA-DRB1,GZMA,GZMB,CCR5,IL2RB
45	Systemic lupus erythematosus	MSigDB C2 BIOCARTA (v7.1)	3.384e-06	0.003276	7.28e-05	0.0005426	8	139	HLA-DMA,HLA-DPA1,HLA-DPB1,HLA-DQA1,HLA-DQB1,HLA-DRA,HLA-DRB1,HLA-DRB5
46	Interferon Signaling	BioSystems: REACTOME	6.606e-06	0.006394	0.000139	0.001036	9	202	HLA-DPA1,HLA-DPB1,HLA-DQA1,HLA-DQB1,HLA-DQB2,HLA-DRA,HLA-DRB1,HLA-DRB5,MT2A
47	Phagosome	BioSystems: KEGG	7.244e-06	0.007012	0.0001492	0.001112	8	154	HLA-DMA,HLA-DPA1,HLA-DPB1,HLA-DQA1,HLA-DQB1,HLA-DRA,HLA-DRB1,HLA-DRB5
48	The Co-Stimulatory Signal During T-cell Activation	MSigDB C2 BIOCARTA (v7.1)	1.146e-05	0.01109	0.0002311	0.001723	4	22	HLA-DRA,HLA-DRB1,HLA-DRB5,CTLA4
49	Herpes simplex infection	BioSystems: KEGG	2.753e-05	0.02665	0.0005438	0.004053	8	185	HLA-DMA,HLA-DPA1,HLA-DPB1,HLA-DQA1,HLA-DQB1,HLA-DRA,HLA-DRB1,HLA-DRB5
50	Cytokines and Inflammatory Response	MSigDB C2 BIOCARTA (v7.1)	3.594e-05	0.03479	0.0006957	0.005185	4	29	HLA-DRA,HLA-DRB1,HLA-DRB5,CSF1

### Sheet: Cluster 2 GO pathways
Gene ontology pathway analysis for the genes differentially expressed by cluster 2 SF Tregs.
Upregulated GO Pathways
	Name	Source	p-value	q-value Bonferroni	q-value FDR B&H	q-value FDR B&Y	Hit Count in Query List	Hit Count in Genome	Hit in Query List
1	Inflammatory bowel disease (IBD)	BioSystems: KEGG	7.142e-05	0.01314	0.01314	0.07616	3	65	IL12RB2,HLA-DRB1,MAF
2	Th1 and Th2 cell differentiation	BioSystems: KEGG	0.0002011	0.037	0.01757	0.1018	3	92	IL12RB2,HLA-DRB1,MAF
3	The Co-Stimulatory Signal During T-cell Activation	MSigDB C2 BIOCARTA (v7.1)	0.000349	0.06421	0.01757	0.1018	2	22	HLA-DRB1,CTLA4
4	Th1/Th2 Differentiation	MSigDB C2 BIOCARTA (v7.1)	0.0003819	0.07027	0.01757	0.1018	2	23	IL12RB2,HLA-DRB1
5	Cell adhesion molecules (CAMs)	BioSystems: KEGG	0.0007645	0.1407	0.02813	0.163	3	145	TIGIT,HLA-DRB1,CTLA4
6	NOD-like receptor signaling pathway	BioSystems: KEGG	0.001212	0.223	0.03716	0.2154	3	170	GBP2,CARD16,ANTXR2
7	Calcineurin-regulated NFAT-dependent transcription in lymphocytes	MSigDB C2 BIOCARTA (v7.1)	0.00147	0.2705	0.03743	0.2169	2	45	CTLA4,MAF
8	Calcineurin-regulated NFAT-dependent transcription in lymphocytes	BioSystems: Pathway Interaction Database	0.001671	0.3075	0.03743	0.2169	2	48	CTLA4,MAF
9	Autoimmune thyroid disease	MSigDB C2 BIOCARTA (v7.1)	0.001959	0.3604	0.03743	0.2169	2	52	HLA-DRB1,CTLA4
10	Autoimmune thyroid disease	BioSystems: KEGG	0.002034	0.3743	0.03743	0.2169	2	53	HLA-DRB1,CTLA4
11	IL12-mediated signaling events	BioSystems: Pathway Interaction Database	0.002685	0.4941	0.04388	0.2543	2	61	IL12RB2,HLA-DRB1
12	IL12-mediated signaling events	MSigDB C2 BIOCARTA (v7.1)	0.002862	0.5265	0.04388	0.2543	2	63	IL12RB2,HLA-DRB1
13	Costimulation by the CD28 family	BioSystems: REACTOME	0.003822	0.7033	0.04701	0.2724	2	73	HLA-DRB1,CTLA4
14	Formation of the active cofactor, UDP-glucuronate	BioSystems: REACTOME	0.003832	0.7051	0.04701	0.2724	1	3	UGP2
15	Interconversion of polyamines	BioSystems: REACTOME	0.003832	0.7051	0.04701	0.2724	1	3	SAT1

### Sheet: Cluster 3 GO pathways
Gene ontology pathway analysis for the genes differentially expressed by cluster 3 SF Tregs.
Upregulated GO Pathways
	Name	Source	p-value	q-value Bonferroni	q-value FDR B&H	q-value FDR B&Y	Hit Count in Query List	Hit Count in Genome	Hit in Query List
1	Glycolysis	SMPDB	8.625e-07	0.0009065	0.0009065	0.00683	4	13	GPI,PGAM1,PGK1,TPI1
2	HTLV-I infection	BioSystems: KEGG	3.145e-06	0.003305	0.001195	0.009004	10	256	PTTG1,SLC25A5,CALR,HLA-DQA1,HLA-DQB1,HLA-DRA,CANX,ITGB2,PCNA,CCND2
3	Phagosome	BioSystems: KEGG	4.079e-06	0.004287	0.001195	0.009004	8	154	TUBA1B,CORO1A,CALR,HLA-DQA1,HLA-DQB1,HLA-DRA,CANX,ITGB2
4	Gluconeogenesis	SMPDB	4.548e-06	0.00478	0.001195	0.009004	4	19	GPI,PGAM1,PGK1,TPI1
5	Antigen processing and presentation	BioSystems: KEGG	6.928e-06	0.007281	0.001456	0.01097	6	77	CALR,HLA-DQA1,HLA-DQB1,HLA-DRA,CANX,HSPA5
6	TCR signaling	BioSystems: REACTOME	9.832e-06	0.01033	0.001722	0.01298	7	124	HLA-DQA1,HLA-DQB1,HLA-DRA,PSMA7,PSMB3,PSMB6,VASP
7	Glycolysis (Embden-Meyerhof pathway), glucose => pyruvate	BioSystems: KEGG	1.444e-05	0.01517	0.001759	0.01325	4	25	GPI,PGAM1,PGK1,TPI1
8	Antigen processing and presentation	MSigDB C2 BIOCARTA (v7.1)	1.502e-05	0.01579	0.001759	0.01325	6	88	CALR,HLA-DQA1,HLA-DQB1,HLA-DRA,CANX,HSPA5
9	MAP00010 Glycolysis Gluconeogenesis	GenMAPP	1.506e-05	0.01583	0.001759	0.01325	5	52	GPI,LDHA,PGAM1,PGK1,TPI1
10	Glycolysis / Gluconeogenesis	MSigDB C2 BIOCARTA (v7.1)	3.577e-05	0.03759	0.00266	0.02005	5	62	GPI,LDHA,PGAM1,PGK1,TPI1
11	Assembly of Viral Components at the Budding Site	BioSystems: REACTOME	3.664e-05	0.03851	0.00266	0.02005	2	2	CALR,CANX
12	Virus Assembly and Release	BioSystems: REACTOME	3.664e-05	0.03851	0.00266	0.02005	2	2	CALR,CANX
13	Downstream TCR signaling	BioSystems: REACTOME	3.688e-05	0.03876	0.00266	0.02005	6	103	HLA-DQA1,HLA-DQB1,HLA-DRA,PSMA7,PSMB3,PSMB6
14	Gluconeogenesis	BioSystems: REACTOME	3.974e-05	0.04177	0.00266	0.02005	4	32	GPI,PGAM1,PGK1,TPI1
15	Glycolysis	BioSystems: REACTOME	3.974e-05	0.04177	0.00266	0.02005	4	32	GPI,PGAM1,PGK1,TPI1
16	TNFR2 non-canonical NF-kB pathway	BioSystems: REACTOME	4.337e-05	0.04559	0.00266	0.02005	6	106	TNFRSF8,PSMA7,PSMB3,PSMB6,CD70,TNFRSF18
17	Cytokine Signaling in Immune system	BioSystems: REACTOME	4.513e-05	0.04743	0.00266	0.02005	15	763	MT2A,ARRB2,HLA-DQA1,HLA-DQB1,TNFRSF8,HLA-DRA,DUSP4,PSMA7,PSMB3,PSMB6,CD70,CCR1,TNFRSF18,CCR5,ITGB2
18	Glycolysis, core module involving three-carbon compounds	BioSystems: KEGG	4.556e-05	0.04789	0.00266	0.02005	3	12	PGAM1,PGK1,TPI1
19	Glycolysis / Gluconeogenesis	BioSystems: KEGG	5.213e-05	0.05479	0.002884	0.02173	5	67	GPI,LDHA,PGAM1,PGK1,TPI1
20	Generation of second messenger molecules	BioSystems: REACTOME	6.391e-05	0.06717	0.003359	0.02531	4	36	HLA-DQA1,HLA-DQB1,HLA-DRA,VASP
21	Type I diabetes mellitus	MSigDB C2 BIOCARTA (v7.1)	0.0001297	0.1363	0.006195	0.04668	4	43	HSPD1,HLA-DQA1,HLA-DQB1,HLA-DRA
22	Type I diabetes mellitus	BioSystems: KEGG	0.0001297	0.1363	0.006195	0.04668	4	43	HSPD1,HLA-DQA1,HLA-DQB1,HLA-DRA
23	Gluconeogenesis, oxaloacetate => fructose-6P	BioSystems: KEGG	0.0001378	0.1448	0.006296	0.04744	3	17	PGAM1,PGK1,TPI1
24	Inflammation mediated by chemokine and cytokine signaling pathway	PantherDB	0.0001556	0.1635	0.006813	0.05134	7	191	CXCR3,ARRB2,GNG2,CCR1,CCR5,GNG5,ARPC5
25	Pre-NOTCH Expression and Processing	BioSystems: REACTOME	0.000184	0.1934	0.007668	0.05778	4	47	RBPJ,ATP2A2,NOTCH1,TFDP1
26	Disease	BioSystems: REACTOME	0.0001897	0.1994	0.007668	0.05778	15	867	ARRB2,LMNA,SLC25A5,CALR,CANX,PSMA7,PSMB3,RBPJ,PRDX1,PSMB6,APOBEC3G,CCR5,FKBP1A,NOTCH1,VCP
27	p38 signaling mediated by MAPKAP kinases	BioSystems: Pathway Interaction Database	0.000228	0.2396	0.008856	0.06673	3	20	MAPKAPK3,YWHAQ,HSPB1
28	Th1 and Th2 cell differentiation	BioSystems: KEGG	0.0002359	0.248	0.008856	0.06673	5	92	HLA-DQA1,HLA-DQB1,HLA-DRA,RBPJ,NOTCH1
29	Mitotic G1-G1/S phases	BioSystems: REACTOME	0.0002452	0.2577	0.008887	0.06696	6	145	PSMA7,PSMB3,PSMB6,TFDP1,PCNA,CCND2
30	p38 signaling mediated by MAPKAP kinases	MSigDB C2 BIOCARTA (v7.1)	0.0002648	0.2783	0.009278	0.06991	3	21	MAPKAPK3,YWHAQ,HSPB1
31	Beta-catenin independent WNT signaling	BioSystems: REACTOME	0.0003052	0.3207	0.01003	0.07556	6	151	ARRB2,PSMA7,PSMB3,GNG2,PSMB6,GNG5
32	Translocation of ZAP-70 to Immunological synapse	BioSystems: REACTOME	0.0003053	0.3209	0.01003	0.07556	3	22	HLA-DQA1,HLA-DQB1,HLA-DRA
33	Staphylococcus aureus infection	BioSystems: KEGG	0.0003636	0.3821	0.01154	0.08693	4	56	HLA-DQA1,HLA-DQB1,HLA-DRA,ITGB2
34	Vif-mediated degradation of APOBEC3G	BioSystems: REACTOME	0.0003892	0.4091	0.01154	0.08693	4	57	PSMA7,PSMB3,PSMB6,APOBEC3G
35	Diseases of signal transduction	BioSystems: REACTOME	0.0004128	0.4338	0.01154	0.08693	9	373	ARRB2,LMNA,PSMA7,PSMB3,RBPJ,PSMB6,FKBP1A,NOTCH1,VCP
36	Protein folding	BioSystems: REACTOME	0.0004358	0.458	0.01154	0.08693	5	105	TBCB,TUBA1B,CCT5,GNG2,GNG5
37	Hemostasis	BioSystems: REACTOME	0.0004432	0.4658	0.01154	0.08693	12	640	FLNA,ARRB2,ANXA2,GNG2,CAPZB,CD63,SLC7A5,WDR1,GNG5,ATP2A2,ITGB2,HSPA5
38	AUF1 (hnRNP D0) binds and destabilizes mRNA	BioSystems: REACTOME	0.0004444	0.467	0.01154	0.08693	4	59	PSMA7,PSMB3,PSMB6,HSPB1
39	Viral myocarditis	BioSystems: KEGG	0.0004444	0.467	0.01154	0.08693	4	59	HLA-DQA1,HLA-DQB1,HLA-DRA,ITGB2
40	Antigen Presentation: Folding, assembly and peptide loading of class I MHC	BioSystems: REACTOME	0.00045	0.473	0.01154	0.08693	3	25	CALR,CANX,HSPA5
41	Phosphorylation of CD3 and TCR zeta chains	BioSystems: REACTOME	0.00045	0.473	0.01154	0.08693	3	25	HLA-DQA1,HLA-DQB1,HLA-DRA
42	Hh mutants that don't undergo autocatalytic processing are degraded by ERAD	BioSystems: REACTOME	0.0004739	0.4981	0.01186	0.08936	4	60	PSMA7,PSMB3,PSMB6,VCP
43	Selective expression of chemokine receptors during T-cell polarization	MSigDB C2 BIOCARTA (v7.1)	0.0005065	0.5324	0.0121	0.09117	3	26	CXCR3,CCR1,CCR5
44	PD-1 signaling	BioSystems: REACTOME	0.0005065	0.5324	0.0121	0.09117	3	26	HLA-DQA1,HLA-DQB1,HLA-DRA
45	Hh mutants abrogate ligand secretion	BioSystems: REACTOME	0.0005372	0.5646	0.01229	0.09258	4	62	PSMA7,PSMB3,PSMB6,VCP
46	Proteolysis and Signaling Pathway of Notch	MSigDB C2 BIOCARTA (v7.1)	0.0005377	0.5651	0.01229	0.09258	2	6	RBPJ,NOTCH1
47	Defective CFTR causes cystic fibrosis	BioSystems: REACTOME	0.0006063	0.6372	0.01336	0.1006	4	64	PSMA7,PSMB3,PSMB6,VCP
48	Signaling by NOTCH	BioSystems: REACTOME	0.00061	0.6411	0.01336	0.1006	5	113	ARRB2,RBPJ,ATP2A2,NOTCH1,TFDP1
49	Apoptosis	BioSystems: REACTOME	0.0006488	0.6819	0.01392	0.1049	6	174	LMNA,PSMA7,PSMB3,PSMB6,YWHAQ,TFDP1
50	glycolysis/gluconeogenesis	Pathway Ontology	0.0007026	0.7384	0.01452	0.1094	3	29	LDHA,PGAM1,TPI1

### Sheet: Cluster 4 GO pathways
Gene ontology pathway analysis for the genes differentially expressed by cluster 4 SF Tregs.
Upregulated GO Pathways
	Name	Source	pValue	FDR B&H	FDR B&Y	Bonferroni	Genes from Input	Genes in Annotation	Hit in Query List
1	Inflammation mediated by chemokine and cytokine signaling pathway	PantherDB	1.071e-05	0.005156	0.03805	0.00964	8	191	IFNG,CCR2,JUN,COL6A3,CCL4,CCL5,GNG4,ALOX5AP
2	Apoptosis	BioSystems: KEGG	1.146e-05	0.005156	0.03805	0.01031	7	138	JUN,PTPN13,GADD45G,NFKBIA,GZMB,CTSH,CTSL
3	NOTCH2 intracellular domain regulates transcription	BioSystems: REACTOME	4.609e-05	0.01383	0.102	0.04148	3	13	GZMB,RBPJ,NOTCH2
4	The 4-1BB-dependent immune response	MSigDB C2 BIOCARTA (v7.1)	0.0001289	0.024	0.1771	0.116	3	18	IFNG,JUN,NFKBIA
5	Pre-NOTCH Expression and Processing	BioSystems: REACTOME	0.0001337	0.024	0.1771	0.1203	4	47	JUN,FURIN,RBPJ,NOTCH2
6	Th1 and Th2 cell differentiation	BioSystems: KEGG	0.00016	0.024	0.1771	0.144	5	92	IFNG,JUN,NFKBIA,RBPJ,NOTCH2
7	T cell receptor signaling pathway	BioSystems: KEGG	0.0002716	0.02546	0.1879	0.2445	5	103	IFNG,PDCD1,JUN,NFKBIA,CD40LG
8	T cell receptor signaling pathway	MSigDB C2 BIOCARTA (v7.1)	0.0003385	0.02546	0.1879	0.3046	5	108	IFNG,PDCD1,JUN,NFKBIA,CD40LG
9	IL12-mediated signaling events	BioSystems: Pathway Interaction Database	0.0003687	0.02546	0.1879	0.3319	4	61	IFNG,GADD45G,GZMB,CCL4
10	Selective expression of chemokine receptors during T-cell polarization	MSigDB C2 BIOCARTA (v7.1)	0.0003977	0.02546	0.1879	0.3579	3	26	IFNG,CD40LG,CCL4
11	Signaling by NOTCH	BioSystems: REACTOME	0.0004171	0.02546	0.1879	0.3754	5	113	JUN,FURIN,GZMB,RBPJ,NOTCH2
12	IL12-mediated signaling events	MSigDB C2 BIOCARTA (v7.1)	0.0004174	0.02546	0.1879	0.3756	4	63	IFNG,GADD45G,GZMB,CCL4
13	Proteolysis and Signaling Pathway of Notch	MSigDB C2 BIOCARTA (v7.1)	0.0004562	0.02546	0.1879	0.4106	2	6	FURIN,RBPJ
14	HIF-1-alpha transcription factor network	BioSystems: Pathway Interaction Database	0.0004704	0.02546	0.1879	0.4234	4	65	JUN,FURIN,ID2,BHLHE40
15	Calcium signaling in the CD4+ TCR pathway	BioSystems: Pathway Interaction Database	0.0004971	0.02546	0.1879	0.4474	3	28	IFNG,JUN,CD40LG
16	Calcium signaling in the CD4+ TCR pathway	MSigDB C2 BIOCARTA (v7.1)	0.0004971	0.02546	0.1879	0.4474	3	28	IFNG,JUN,CD40LG
17	HIF-1-alpha transcription factor network	MSigDB C2 BIOCARTA (v7.1)	0.0004987	0.02546	0.1879	0.4488	4	66	JUN,FURIN,ID2,BHLHE40
18	Chemokine signaling pathway	BioSystems: KEGG	0.000529	0.02546	0.1879	0.4761	6	182	CCR2,NFKBIA,CXCL13,CCL4,CCL5,GNG4
19	Pre-NOTCH Transcription and Translation	BioSystems: REACTOME	0.0006111	0.02546	0.1879	0.55	3	30	JUN,RBPJ,NOTCH2
20	CD40/CD40L signaling	BioSystems: Pathway Interaction Database	0.0006111	0.02546	0.1879	0.55	3	30	JUN,NFKBIA,CD40LG
21	Peptide ligand-binding receptors	BioSystems: REACTOME	0.0006277	0.02546	0.1879	0.5649	6	188	CCR2,ANXA1,CXCL13,CCL5,NMB,F2R
22	Chemokine signaling pathway	MSigDB C2 BIOCARTA (v7.1)	0.0006455	0.02546	0.1879	0.5809	6	189	CCR2,NFKBIA,CXCL13,CCL4,CCL5,GNG4
23	CD40/CD40L signaling	MSigDB C2 BIOCARTA (v7.1)	0.0006739	0.02546	0.1879	0.6065	3	31	JUN,NFKBIA,CD40LG
24	Cytokine-cytokine receptor interaction	MSigDB C2 BIOCARTA (v7.1)	0.0006788	0.02546	0.1879	0.6109	7	265	IFNG,CCR2,TNFSF8,CD40LG,CXCL13,CCL4,CCL5
25	Cytokine-cytokine receptor interaction	BioSystems: KEGG	0.000758	0.02729	0.2014	0.6822	7	270	IFNG,CCR2,TNFSF8,CD40LG,CXCL13,CCL4,CCL5
26	Signaling by NOTCH2	BioSystems: REACTOME	0.0008115	0.02809	0.2073	0.7303	3	33	GZMB,RBPJ,NOTCH2
27	Regulation of nuclear SMAD2/3 signaling	BioSystems: Pathway Interaction Database	0.0008941	0.0298	0.22	0.8047	4	77	JUN,NR3C1,RUNX2,VDR
28	Regulation of nuclear SMAD2/3 signaling	MSigDB C2 BIOCARTA (v7.1)	0.001132	0.03302	0.2437	1	4	82	JUN,NR3C1,RUNX2,VDR
29	Glucocorticoid receptor regulatory network	MSigDB C2 BIOCARTA (v7.1)	0.001132	0.03302	0.2437	1	4	82	IFNG,JUN,NR3C1,FKBP5
30	Glucocorticoid receptor regulatory network	BioSystems: Pathway Interaction Database	0.001132	0.03302	0.2437	1	4	82	IFNG,JUN,NR3C1,FKBP5
31	Allograft rejection	MSigDB C2 BIOCARTA (v7.1)	0.001137	0.03302	0.2437	1	3	37	IFNG,GZMB,CD40LG
32	Allograft rejection	BioSystems: KEGG	0.00123	0.03459	0.2553	1	3	38	IFNG,GZMB,CD40LG
33	Ensemble of genes encoding extracellular matrix and extracellular matrix-associated proteins	MSigDB C2 BIOCARTA (v7.1)	0.001422	0.03879	0.2863	1	14	1026	IFNG,COL6A3,NELL2,COL9A2,ADAM19,CRIM1,ANXA1,TNFSF8,CD109,CXCL13,CCL4,CCL5,CTSH,CTSL
34	Collagen degradation	BioSystems: REACTOME	0.001536	0.04065	0.3	1	3	41	COL9A2,FURIN,CTSL
35	Rheumatoid arthritis	BioSystems: KEGG	0.001599	0.04111	0.3034	1	4	90	IFNG,JUN,CCL5,CTSL
36	D4-GDI Signaling Pathway	MSigDB C2 BIOCARTA (v7.1)	0.001964	0.04764	0.3516	1	2	12	JUN,GZMB
37	Segmentation Clock	MSigDB C2 BIOCARTA (v7.1)	0.001964	0.04764	0.3516	1	2	12	RBPJ,NOTCH2
38	Calcineurin-regulated NFAT-dependent transcription in lymphocytes	MSigDB C2 BIOCARTA (v7.1)	0.002012	0.04764	0.3516	1	3	45	IFNG,JUN,CD40LG
39	Syndecan-1-mediated signaling events	MSigDB C2 BIOCARTA (v7.1)	0.002143	0.04946	0.3651	1	3	46	COL6A3,COL9A2,CCL5
